# Increased Genetic Protection Against Alzheimer’s Disease in Centenarians

**DOI:** 10.1101/2025.06.02.657442

**Authors:** Harold Bae, Zeyuan Song, Amanat Ali, Takashi Sasaki, Niccolò Tesi, Hannah Lords, Anastasia Leshchyk, Yukiko Abe, Nobuyoshi Hirose, Yasumichi Arai, Nir Barzilai, Erica F. Weiss, Marc Hulsman, Sven van der Lee, Natasja M. van Schoor, Martijn Huisman, Yolande Pijnenburg, Wiesje van der Flier, Marcel Reinders, Henne Holstege, Sofiya Milman, Thomas T Perls, Stacy L Andersen, Paola Sebastiani

## Abstract

We constructed a polygenic protective score specific to Alzheimer’s disease (AD PPS) based on the current literature among the participants enrolled in five studies of healthy aging and extreme longevity in the US, Europe, and Asia. This AD PPS did not include variants on Apolipoprotein E (APOE) gene. Comparisons of AD PPS in different data sets of healthy agers and centenarians showed that centenarians have stronger genetic protection against AD compared to individuals without familial longevity. The current study also shows evidence that this genetic protection increases with increasingly older ages in centenarians (centenarians who died before reaching age 105 years, semi-supercentenarians who reached age 105 to 109 years, and supercentenarians who reached age 110 years and older). However, the genetic protection was of modest size: the average increase in AD PPS was approximately one additional protective allele per 5 years of gained lifetime. Additionally, we show that the higher AD PPS was associated with better cognitive function and decreased mortality. Taken together, this analysis suggests that individuals who achieve the most extreme ages, on average, have the greatest protection against AD. This finding is robust to different genetic backgrounds with important implications for universal applicability of therapeutics that target this AD PPS.
