## supplementary tables for "Increased Genetic Protection Against Alzheimer’s Disease in Centenarians"

### Sheet: S1
Supplmentary Table S1. Top 10 PRS’s associated with the current AD PPS in the NECS and LLFS
Results in the NECS				Results in the LLFS
PRS Name	Beta	SE	pval	PRS Name	Beta	SE	pval
Alzheimers_disease_PRS	-3760	240	1.79e-55	Alzheimers_disease_PRS	-4230	239	4.08e-70
Male_pattern_baldness_PRS	2600	792	0.00103	Diastolic_blood_pressure_PRS	-255	66.8	0.00013
Stroke_PRS	-892	282	0.00155	Juvenile_idiopathic_arthritis_PRS	-20.6	5.67	0.00027
Parental_extreme_longevity_PRS	7650	2440	0.0017	Type_1_diabetes_PRS	-107	30.8	0.00053
Breast_cancer_PRS	-901	365	0.0137	Allergic_disease_PRS	903	331	0.00637
Ulcerative_colitis_PRS	294	130	0.0237	FEV1_PRS	-2780	1040	0.00764
Intelligence_PRS	-2260	1150	0.0492	Heel_bone_mineral_density_PRS	-2840	1080	0.0085
Depression_PRS	-1540	798	0.0542	Systolic_blood_pressure_PRS	-112	42.7	0.00857
FEV1_PRS	-2240	1250	0.0727	Narcolepsy_PRS	37.8	15.6	0.0156
Anxiety_tension_PRS	-4360	2470	0.0773	Height_PRS	-4890	2120	0.0209

### Sheet: S2
Baseline BIMC					Repeated measurements of BIMC
	Beta	SE	t	p		Beta	SE	t	p
(Intercept)	88.72	10.11	8.78	< 2e-16	(Intercept)	-6.81	106.14	-0.06	0.949
prs.new	0.22	0.07	3.03	0.00255	prs.new	1.79	1.34	1.33	0.183
Memory.Test.Age	-0.82	0.08	-9.95	< 2e-16	Memory.Test.Age	0.08	1.01	0.08	0.939
SexMale	1.6	0.84	1.9	0.058	SexMale	1.32	0.84	1.56	0.118
edu	0.34	0.09	3.69	0	edu	0.3	0.09	3.23	0.001
APOEe2.e2	-2.86	5.42	-0.53	0.598	APOEe2.e2	-3.52	5.26	-0.67	0.503
APOEe2.e3	0.6	0.83	0.72	0.473	APOEe2.e3	0.36	0.85	0.43	0.67
APOEe3.e4	-1.41	1.31	-1.08	0.281	APOEe3.e4	-2.13	1.33	-1.6	0.109
					prs.new:Memory.Test.Age	-0.01	0.01	-1.16	0.248
Baseline TICS					Repeated measurements of TICS
	Beta	SE	t	p		Beta	SE	t	p
(Intercept)	46.56	3.6	12.92	< 2e-16	(Intercept)	53.41	18	2.97	0.003
prs.new	0.047	0.036	1.29	0.198	prs.new	-0.009	0.231	-0.04	0.97
newage	-0.241	0.024	-9.92	< 2e-16	newage	-0.329	0.226	-1.46	0.15
GenderMale	-2	0.367	-5.46	7e-08	GenderMale	-2.79	0.33	-8.47	2.6e-17
Years.of.Education	0.369	0.062	5.91	5.5e-09	APOEe2.e2	-2.41	1.766	-1.36	0.17
APOEe2.e2	-1.731	2.012	-0.86	0.39	APOEe2.e3	-0.562	0.465	-1.21	0.23
APOEe2.e3	-0.686	0.51	-1.35	0.18	APOEe2.e4	-0.549	0.955	-0.57	0.57
APOEe2.e4	-0.859	1.048	-0.82	0.41	APOEe3.e4	-1.008	0.436	-2.31	0.02
APOEe3.e4	-0.449	0.485	-0.93	0.36	APOEe4.e4	-1.205	1.489	-0.81	0.42
APOEe4.e4	-2.815	1.594	-1.77	0.08	Years.of.Education	0.431	0.056	7.68	1.6e-14
					prs.new:newage	0.001	0.003	0.22	0.82

### Sheet: S3
pheno	Beta	SE	t	p
TICS_slopes	0.0014	0.0006	2.4725	0.0134
delta.logmem.dly	0.0396	0.0178	2.2172	0.0266
logmem.dly.2	0.0356	0.0186	1.9203	0.0548
delta.digitsfwd	-0.0143	0.0079	-1.8036	0.0713
delta.dsst	0.0484	0.0301	1.6046	0.1086
hvltotrecall	0.0299	0.0219	1.3644	0.1724
logmem.imd.b	0.015	0.0123	1.2135	0.225
logmem.imd.2	0.0201	0.0167	1.2035	0.2288
logmem.dly.b	0.0152	0.0131	1.1602	0.246
animal.b	0.0175	0.0166	1.0558	0.291
DSST.2	0.0444	0.0432	1.0258	0.305
cmd.thinktime	-0.0019	0.002	-0.9209	0.3571
cmd.thinktime.ratio	-0.0006	0.0007	-0.8739	0.3822
digitsfwd.b	0.0052	0.0061	0.8552	0.3924
animal.2	-0.0193	0.0236	-0.8193	0.4126
cmd.totaltime	-0.0013	0.0017	-0.7558	0.4498
dsst.inktime	-0.0342	0.0456	-0.7489	0.4539
cdt.copy.timecomplete	0.001	0.0014	0.739	0.4599
fastot	-0.0389	0.055	-0.7067	0.4798
delta.animal	-0.0145	0.0215	-0.6776	0.498
digitsfwd.2	-0.0059	0.0087	-0.6756	0.4993
delta.digitsbwd	0.0049	0.0088	0.5535	0.5799
digitsbwd.2	0.0045	0.0082	0.5399	0.5892
digitsbwd.b	0.0029	0.0066	0.4357	0.663
hvltotcor4	0.0058	0.0133	0.4314	0.6662
DSST.b	0.0075	0.0326	0.2294	0.8186
cdt.cmd.timecomplete	-0.0003	0.0016	-0.1939	0.8463
dsst.thinktime	0.0083	0.0466	0.1773	0.8593
cmd.inktime	-0.0002	0.0015	-0.0988	0.9213
